# The α-Synuclein Proteostasis Network and its Translational Applications in Parkinson’s disease

**DOI:** 10.1101/2025.03.17.643594

**Authors:** Christine M Lim, Michele Vendruscolo

## Abstract

Parkinson’s disease (PD) is debilitating neurodegenerative condition that results in the loss of mobility and muscle control. A neuropathological hallmark of PD is the presence aberrant inclusions, known as Lewy pathology, of which α-synuclein (α-Syn) is a major component. The accumulation of α-Syn is a likely consequence of an age-related impairment of the proteostasis system regulating α-Syn. To investigate this phenomenon, we map the proteostasis network (PN) of α-Syn in the *Substania nigra* at the proteomic and transcriptomic levels. We then define a α-Syn proteostasis activity score (PAS) that quantifies the activity of the PN in regulating α-Syn. We thus obtain a PAS signature indicative of the disease state, as well as the age-of-death in PD patients, and the brain regional vulnerability to α-Syn aggregation. We then outline a digital twin of the α-Syn PN in the *Substantia nigra* cells by training a model on single-cell data. This digital twin is applied towards target identification for PD. In addition, we further describe the application of the PN to facilitate drug repurposing. Overall, our study highlights the implication of the α-Syn PN in PD and how simulations and measurements of its activity can help efforts in translational research for PD.
