## Supplementary Tables for "The α-Synuclein Proteostasis Network and its Translational Applications in Parkinson’s disease"

### Sheet: Table S1
	Table S1. First-degree α-Syn PN proteins, annotated with their activity in modulating αSyn aggregation.
	Gene Name	Protein Name	PN Function	Activity on αSyn/protein Aggregation	αSyn-specificity of Evidence	Reference
	HSPA1L	HSP70-1L	Chaperone	#Attenuates αSyn aggregation	αSyn	PMID: 15044495, PMID: 12421356
	HSPA2	HSP70-2	Chaperone	Attenuates αSyn aggregation	αSyn	PMID: 33798554
	HSPA5	BiP/Grp78	Chaperone	Attenuates αSyn aggregation	αSyn	PMID: 25339898
	HSPA6	HSP70B'	Chaperone	Attenuates accumulation & insoluble aggregates	General aggregation	PMID: 28484369
	HSPA9	Grp75/Mortalin/mtHSP70	Chaperone	Attenuates accumulation & insoluble aggregates	General aggregation	PMID: 28913005,PMID: 32580484
	HSPA1B	HSP70-1B	Chaperone: CMA	#Attenuates αSyn aggregation	αSyn	PMID: 15044495, PMID: 12421356
	HSPA8	Hsc70/Hsp73	Chaperone: CMA	Attenuates αSyn aggregation	αSyn	PMID: 34650037, PMID: 26601760
	STUB1	CHIP	Chaperone: CMA	Attenuates αSyn aggregation	αSyn	PMID: 24664141, PMID: 32430178
	FKBP1A	FKBP12	Chaperone: Folding	Promotes αSyn aggregation	αSyn	PMID: 20164329, PMID: 20828147
	PARK7	DJ-1	Autophagy: Substrate Selection	Attenuates αSyn aggregation	αSyn	PMID: 25058424, PMID: 29021755
	PLD1	PLD1	Autophagy: Autophagosome Closure/Lysosome Fusion & Catabolism	Attenuates αSyn aggregation	αSyn	PMID: 24632948
	SRC	c-Src	Autophagy: Autophagosome Closure/Lysosome Fusion & Catabolism	Promotes αSyn aggregation	αSyn	PMID: 32372484
	CSNK2A1	CK2a	Autophagy: Autophagophore Formation	Promotes αSyn aggregation	αSyn	PMID: 14645218
	PRKCD	PKC-δ	Autophagy: Autophagophore Formation	#Promotes αSyn aggregation	αSyn	PMID: 34258749
	BAD	BCL2	Autophagy: Autophagophore Formation	Attenuates αSyn aggregation	αSyn	PMID: 30059366
	YWHAE	14-3-3ε	Autophagy: Gene expression & Transport	#Attenuates αSyn aggregation	αSyn	PMID: 33413679
	YWHAG	14-3-3γ	Autophagy: Gene expression & Transport		αSyn
	YWHAZ	14-3-3ζ	Autophagy: Autophagophore Formation		αSyn
	SIAH1	SIAH1	UPS: E2,E3 Ligases	Promotes αSyn aggregation	αSyn	PMID: 18065497, PMID: 18070888
	SIAH2	SIAH2	UPS: E2,E3 Ligases	Promotes αSyn aggregation	αSyn	PMID: 15064394, PMID: 18070888
	UBE2L3	UBCH7	UPS: E2,E3 Ligases	Attenuates αSyn aggregation	αSyn	PMID: 21953697
	UBE2L6	UBCH8	UPS: E2,E3 Ligases	Promotes αSyn aggregation	αSyn	PMID: 18065497
	PRKN	Parkin	UPS: E2,E3 Ligases	Attenuates αSyn aggregation	αSyn	PMID: 32494688, PMID: 11431533
	UBA52	Ubiquitin-Ribosomal Protein eL40 Fusion Protein	UPS: Ubiquitin proteins	Attenuates αSyn aggregation	αSyn	PMID: 36497031
	RPS27A	Ribosomal Protein S27a/S27A/Uba80/UBCEP80	UPS: Ubiquitin proteins	*	αSyn
	UBB	Ubiquitin	UPS: Ubiquitin proteins	*	αSyn	#PMID: 31809571, PMID: 27482112
	UBC	Polyubiquitin-C	UPS: Ubiquitin proteins	*	αSyn	#PMID: 31809571, PMID: 27482112
	UCHL1	UCH-L1	UPS: Ubiquitin proteins	Promotes αSyn aggregation	αSyn	PMID: 22514658, PMID: 19261853
	USP9X	USP9X	UPS: Ubiquitin proteins	Attenuates αSyn aggregation	αSyn	PMID: 22065755,
	PSMA1	20S Proteasome Subunit Alpha 1	UPS: 20S Proteosome	Attenuates αSyn aggregation	αSyn	PMID: 24315858
	PSMA2	20S Proteasome Subunit Alpha 2			αSyn
	PSMA3	20S Proteasome Subunit Alpha 3			αSyn
	PSMA4	20S Proteasome Subunit Alpha 4			αSyn
	PSMA5	20S Proteasome Subunit Alpha 5			αSyn
	PSMA6	20S Proteasome Subunit Alpha 6			αSyn
	PSMA7	20S Proteasome Subunit Alpha 7			αSyn
	PSMA8	20S Proteasome Subunit Alpha 8			αSyn
	PSMB1	20S Proteasome Subunit Beta 1			αSyn
	PSMB10	20S Proteasome Subunit Beta 10			αSyn
	PSMB3	20S Proteasome Subunit Beta 3			αSyn
	PSMB7	20S Proteasome Subunit Beta 7			αSyn
	Notes:
	* Ubiquitin is a general molecular tag used in ubiquitination, which can both promote or attenuate αSyn.
	# Literature evidence not isoform specific.

### Sheet: Table S2
	Table S2. List of genes which gene:SNCA expression ratio is consistently altered in the substantia niagra of PD patients compared to controls from multiple datasets.
	Gene	GSE8397	GSE7621	GSE20163	GSE20292	GSE20333	GSE43490	n.Increase	n.Decrease	n.Datasets	Included into Final α-Syn PN
	RPS6	Increase	Increase	Increase	NA	NA	NA	3	0	5	TRUE
	RPS25	Increase	Increase	Increase	NA	NA	NA	3	0	5	TRUE
	RPS3AP5	Increase	Increase	Increase	NA	NA	NA	3	0	5	FALSE
	RPS3AP6	Increase	Increase	Increase	NA	NA	Increase	4	0	6	FALSE
	RPS3AP26	Increase	Increase	Increase	NA	NA	NA	3	0	5	FALSE
	FTH1P2	Increase	Increase	Increase	NA	NA	NA	3	0	5	FALSE
	FTH1P16	Increase	Increase	Increase	NA	NA	NA	3	0	5	FALSE
	FTH1P20	Increase	Increase	Increase	NA	NA	NA	3	0	5	FALSE
	RPS15AP1	Increase	Increase	Increase	NA	NA	Increase	4	0	6	TRUE
	RPS15A	Increase	Increase	Increase	NA	NA	Increase	4	0	6	FALSE
	RPS15P4	Increase	Increase	Increase	NA	NA	NA	3	0	5	FALSE
	RPLP2	Increase	Increase	Increase	NA	NA	NA	3	0	5	TRUE
	RPS20	Increase	Increase	Increase	NA	NA	NA	3	0	5	TRUE
	RPS29	Increase	Increase	Increase	NA	NA	NA	3	0	5	TRUE
	RPL3P7	NA	Increase	Increase	NA	NA	Increase	3	0	5	FALSE
	RPS3AP47	Increase	Increase	Increase	NA	NA	Increase	4	0	6	FALSE
	RPS16	Increase	Increase	Increase	NA	Increase	NA	4	0	6	TRUE
	SELENOP	Increase	Increase	Increase	NA	NA	NA	3	0	5	FALSE
	TIA1	NA	Increase	Increase	Increase	NA	Increase	4	0	6	FALSE
	TBC1D5	NA	Increase	Increase	NA	NA	Increase	3	0	5	FALSE
	PSRC1	NA	Increase	Increase	NA	NA	Increase	3	0	5	FALSE
	ACSL1	Increase	Increase	Increase	NA	NA	NA	3	0	5	FALSE
	CREBL2	NA	Increase	Increase	NA	Increase	NA	3	0	5	FALSE
	ST14	NA	Increase	Increase	NA	Increase	NA	3	0	5	FALSE
	RPL38	Increase	Increase	Increase	NA	NA	NA	3	0	4	TRUE
	PEPD	NA	Increase	Increase	NA	Increase	Increase	4	0	6	FALSE
	KHDC4	NA	Increase	Increase	NA	NA	Increase	3	0	5	FALSE
	MIR6785	NA	Increase	Increase	NA	NA	Increase	3	0	5	FALSE
	TMEM94	NA	Increase	Increase	NA	NA	Increase	3	0	5	FALSE
	STK39	NA	Increase	Increase	NA	Increase	Increase	4	0	6	FALSE
	WBP1L	NA	Increase	Increase	NA	NA	Increase	3	0	5	FALSE
	SPINT1	NA	Increase	Increase	NA	Increase	NA	3	0	5	FALSE
	DDIT4	Increase	Increase	Increase	NA	NA	NA	3	0	5	TRUE
	RPL27A	Increase	Increase	Increase	NA	NA	NA	3	0	5	TRUE
	SNORA3A	Increase	Increase	Increase	NA	NA	NA	3	0	5	FALSE
	MTRR	NA	Increase	Increase	NA	Increase	NA	3	0	5	FALSE
	TBC1D4	NA	Increase	Increase	NA	NA	Increase	3	0	5	TRUE
	FCHSD2	NA	Increase	Increase	NA	NA	Increase	3	0	5	FALSE
	PHKG2	NA	Increase	Increase	NA	Increase	NA	3	0	5	FALSE
	CD302	NA	Increase	Increase	NA	NA	Increase	3	0	5	FALSE
	PIK3CD	NA	Increase	Increase	NA	Increase	NA	3	0	5	TRUE
	ZBTB40	NA	Increase	Increase	NA	NA	Increase	3	0	5	FALSE
	CEBPD	Increase	Increase	Increase	Increase	NA	NA	4	0	6	FALSE
	FABP4	NA	Increase	Increase	NA	Increase	NA	3	0	5	FALSE
	SLC5A6	NA	Increase	Increase	NA	Increase	NA	3	0	5	FALSE
	RNU6-244P	NA	Increase	Increase	NA	NA	Increase	3	0	5	FALSE
	MT1X	Increase	Increase	Increase	NA	NA	NA	3	0	5	FALSE
	SLC43A1	NA	Increase	Increase	NA	Increase	NA	3	0	5	FALSE
	BRPF1	Increase	Increase	Increase	NA	NA	NA	3	0	5	FALSE
	MUC4	NA	Increase	Increase	NA	Increase	NA	3	0	5	FALSE
	FGF13	Decrease	NA	Decrease	Decrease	NA	NA	0	3	5	FALSE
	DDC	Decrease	Decrease	Decrease	Decrease	NA	NA	0	4	6	FALSE
	AGTR1	Decrease	Decrease	Decrease	NA	NA	NA	0	3	5	FALSE
	ANK1	Decrease	Decrease	Decrease	NA	NA	NA	0	3	5	FALSE
	NRXN3	Decrease	Decrease	Decrease	NA	Decrease	NA	0	4	6	FALSE
	SLC18A2	Decrease	Decrease	Decrease	Decrease	NA	NA	0	4	6	FALSE
	RET	Decrease	Decrease	Decrease	NA	NA	NA	0	3	5	FALSE
	RELN	Increase	Increase	NA	NA	Increase	NA	3	0	5	FALSE
	KIAA0319	Decrease	Decrease	Decrease	NA	NA	NA	0	3	5	FALSE
	TAC1	Decrease	Decrease	Decrease	NA	NA	NA	0	3	5	FALSE
	KCNJ2	Increase	Increase	Increase	NA	NA	Increase	4	0	6	FALSE
	ATP6V1G1	Decrease	Decrease	Decrease	NA	NA	NA	0	3	5	FALSE
	MIR25	Increase	NA	Increase	NA	NA	Increase	3	0	5	FALSE
	MIR93	Increase	NA	Increase	NA	NA	Increase	3	0	5	FALSE
	MIR106B	Increase	NA	Increase	NA	NA	Increase	3	0	5	FALSE
	TUBB4B	Decrease	Decrease	Decrease	NA	Decrease	NA	0	4	6	TRUE
	DLD	Decrease	Decrease	Decrease	NA	NA	NA	0	3	5	FALSE
	SELPLG	NA	Increase	Increase	NA	Increase	NA	3	0	5	FALSE
	MAP2	Decrease	Decrease	Decrease	NA	NA	NA	0	3	5	FALSE
	POLDIP3	Increase	NA	Increase	NA	NA	Increase	3	0	5	FALSE
	ZNF514	Increase	Increase	Increase	NA	NA	NA	3	0	5	FALSE
	LSM14A	Increase	Increase	NA	NA	NA	Increase	3	0	5	FALSE
	ALDH1A1	Decrease	Decrease	Decrease	Decrease	Decrease	NA	0	5	5	FALSE
	KHNYN	NA	Increase	Increase	NA	NA	Increase	3	0	5	FALSE
	IMP4	Decrease	Decrease	Decrease	NA	NA	NA	0	3	5	TRUE
	FRYL	Increase	Increase	NA	NA	NA	Increase	3	0	5	FALSE
	JCHAIN	Increase	NA	Increase	NA	Increase	NA	3	0	5	FALSE
	NCAPD3	Increase	Increase	Increase	NA	NA	Increase	4	0	5	FALSE
	LRP4	Increase	Increase	NA	NA	NA	Increase	3	0	5	FALSE
	ANKRD28	Increase	NA	Increase	NA	NA	Increase	3	0	5	FALSE
	KAZN	Increase	Increase	NA	NA	NA	Increase	3	0	5	FALSE
	PLPPR4	Decrease	Decrease	Decrease	NA	NA	NA	0	3	5	FALSE
	PYROXD1	Decrease	Decrease	Decrease	NA	NA	NA	0	3	5	FALSE
	ERC2	Decrease	Decrease	Decrease	NA	NA	NA	0	3	5	FALSE
	MEIS3P1	Decrease	Decrease	Decrease	NA	NA	NA	0	3	5	FALSE
	MEIS3P2	Decrease	Decrease	Decrease	NA	NA	NA	0	3	5	FALSE
	ALMS1	Increase	Increase	Increase	NA	NA	NA	3	0	4	TRUE
	CNIH3	Decrease	Decrease	Decrease	NA	NA	NA	0	3	4	FALSE
	SLITRK5	Decrease	Decrease	Decrease	NA	NA	NA	0	3	4	FALSE
	BAALC-AS1	Increase	NA	Increase	NA	NA	NA	2	0	3	FALSE
	SV2C	Decrease	Decrease	Decrease	Decrease	NA	NA	0	4	4	FALSE
	BTBD7	Increase	Increase	NA	NA	NA	Increase	3	0	5	FALSE
	MRPS10	Decrease	Decrease	Decrease	NA	NA	NA	0	3	4	FALSE
	ANKZF1	Increase	Increase	Increase	NA	NA	NA	3	0	4	FALSE
	MUS81	Increase	Increase	Increase	NA	NA	NA	3	0	5	TRUE
	IMPACT	Decrease	Decrease	Decrease	NA	NA	NA	0	3	4	TRUE
	RGCC	Increase	Increase	Increase	NA	NA	Increase	4	0	5	FALSE
	EMSY	Increase	Increase	NA	NA	NA	Increase	3	0	5	FALSE
	VPS37C	Increase	Increase	NA	NA	NA	Increase	3	0	5	TRUE
	PID1	Decrease	Decrease	Decrease	NA	NA	NA	0	3	5	FALSE
	NHLRC2	NA	Increase	Increase	NA	NA	Increase	3	0	5	FALSE
	CADPS2	Decrease	Decrease	Decrease	NA	NA	NA	0	3	5	FALSE
	TRIM36	Decrease	Decrease	Decrease	NA	Decrease	NA	0	4	6	TRUE
	TMEM255A	Decrease	Decrease	Decrease	Decrease	NA	NA	0	4	5	FALSE
	CCDC121	Increase	Increase	Increase	NA	NA	Increase	4	0	5	FALSE
	MIR6841	Decrease	NA	Decrease	Decrease	NA	NA	0	3	5	FALSE
	SGF29	Increase	Increase	NA	NA	NA	Increase	3	0	5	FALSE
	TRIM52	Increase	NA	Increase	NA	NA	Increase	3	0	5	FALSE
	Note:
	Significant change was determined by abs(median log2FC(PD patients - Controls) > 0.3 & FDR < 0.05 for each gene, per dataset analysed.
	If log2FC(PD patients - Controls) > 0: 'Increase'; log2FC(PD patients - Controls) < 0: 'Decrease'.
	NA' suggests that abs(median log2FC(PD patients - Controls) <= 0.3 or FDR >= 0.05 for each gene, per dataset analysed.

### Sheet: Table S3
	Table S3. Full α-Syn PN edgelist.
	From	To
	ALMS1	TUBB4B
	TUBB4B	ALMS1
	ALMS1	YWHAE
	YWHAE	ALMS1
	ALMS1	YWHAG
	YWHAG	ALMS1
	BAD	PRKCD
	PRKCD	BAD
	BAD	SNCA
	YWHAE	BAD
	YWHAG	BAD
	YWHAZ	BAD
	CSNK2A1	SNCA
	DDIT4	YWHAE
	YWHAE	DDIT4
	DDIT4	YWHAG
	YWHAG	DDIT4
	DDIT4	YWHAZ
	YWHAZ	DDIT4
	FKBP1A	SNCA
	HSPA1B	HSPA8
	HSPA8	HSPA1B
	HSPA1B	PRKN
	HSPA1B	RPS27A
	RPS27A	HSPA1B
	HSPA1B	SNCA
	HSPA1B	STUB1
	HSPA1B	UBA52
	UBA52	HSPA1B
	HSPA1B	UBB
	UBB	HSPA1B
	HSPA1B	UBC
	UBC	HSPA1B
	HSPA1L	PRKN
	HSPA1L	SNCA
	HSPA1L	STUB1
	HSPA2	PRKN
	HSPA2	SNCA
	HSPA2	STUB1
	HSPA5	PRKN
	HSPA5	SNCA
	HSPA5	STUB1
	HSPA6	PRKN
	HSPA6	SNCA
	HSPA6	STUB1
	HSPA8	KIAA0319
	KIAA0319	HSPA8
	HSPA8	PARK7
	PARK7	HSPA8
	HSPA8	PRKN
	HSPA8	RPS27A
	RPS27A	HSPA8
	HSPA8	SNCA
	HSPA8	STUB1
	HSPA8	UBA52
	UBA52	HSPA8
	HSPA8	UBB
	UBB	HSPA8
	HSPA8	UBC
	UBC	HSPA8
	VPS37C	HSPA8
	HSPA9	PRKN
	HSPA9	SNCA
	HSPA9	STUB1
	RPS15A	IMP4
	RPS16	IMP4
	RPS6	IMP4
	IMPACT	RPL27A
	RPL27A	IMPACT
	IMPACT	RPL38
	RPL38	IMPACT
	IMPACT	RPLP2
	RPLP2	IMPACT
	IMPACT	RPS15A
	RPS15A	IMPACT
	IMPACT	RPS16
	RPS16	IMPACT
	IMPACT	RPS20
	RPS20	IMPACT
	IMPACT	RPS25
	RPS25	IMPACT
	IMPACT	RPS27A
	RPS27A	IMPACT
	IMPACT	RPS29
	RPS29	IMPACT
	IMPACT	RPS6
	RPS6	IMPACT
	IMPACT	UBA52
	UBA52	IMPACT
	MUS81	RPS27A
	RPS27A	MUS81
	MUS81	UBA52
	UBA52	MUS81
	MUS81	UBB
	UBB	MUS81
	MUS81	UBC
	UBC	MUS81
	PARK7	PRKN
	PRKN	PARK7
	PARK7	RPS27A
	RPS27A	PARK7
	PARK7	SNCA
	PARK7	UBA52
	UBA52	PARK7
	PARK7	UBB
	UBB	PARK7
	PARK7	UBC
	UBC	PARK7
	VPS37C	PARK7
	PIK3CD	PLD1
	PIK3CD	PRKCD
	PIK3CD	RET
	RET	PIK3CD
	PIK3CD	SRC
	SRC	PIK3CD
	PIK3CD	YWHAZ
	YWHAZ	PIK3CD
	PLD1	PRKCD
	PRKCD	PLD1
	PLD1	SNCA
	PRKCD	SNCA
	PRKCD	SRC
	SRC	PRKCD
	PSMA1	PRKN
	PSMA2	PRKN
	PSMA3	PRKN
	PSMA4	PRKN
	PSMA5	PRKN
	PSMA6	PRKN
	PSMA7	PRKN
	PSMA8	PRKN
	PSMB1	PRKN
	PSMB10	PRKN
	PSMB3	PRKN
	PSMB7	PRKN
	PRKN	RPS27A
	RPS27A	PRKN
	PRKN	SNCA
	STUB1	PRKN
	PRKN	UBA52
	UBA52	PRKN
	PRKN	UBB
	UBB	PRKN
	PRKN	UBC
	UBC	PRKN
	PRKN	UBE2L3
	UBE2L3	PRKN
	UBE2L6	PRKN
	PSMA1	PSMA2
	PSMA2	PSMA1
	PSMA1	PSMA3
	PSMA3	PSMA1
	PSMA1	PSMA4
	PSMA4	PSMA1
	PSMA1	PSMA5
	PSMA5	PSMA1
	PSMA1	PSMA6
	PSMA6	PSMA1
	PSMA1	PSMA7
	PSMA7	PSMA1
	PSMA1	PSMA8
	PSMA8	PSMA1
	PSMA1	PSMB1
	PSMB1	PSMA1
	PSMA1	PSMB10
	PSMB10	PSMA1
	PSMA1	PSMB3
	PSMB3	PSMA1
	PSMA1	PSMB7
	PSMB7	PSMA1
	PSMA1	RPS27A
	PSMA1	SNCA
	PSMA1	UBA52
	PSMA1	UBB
	PSMA1	UBC
	PSMA2	PSMA3
	PSMA3	PSMA2
	PSMA2	PSMA4
	PSMA4	PSMA2
	PSMA2	PSMA5
	PSMA5	PSMA2
	PSMA2	PSMA6
	PSMA6	PSMA2
	PSMA2	PSMA7
	PSMA7	PSMA2
	PSMA2	PSMA8
	PSMA8	PSMA2
	PSMA2	PSMB1
	PSMB1	PSMA2
	PSMA2	PSMB10
	PSMB10	PSMA2
	PSMA2	PSMB3
	PSMB3	PSMA2
	PSMA2	PSMB7
	PSMB7	PSMA2
	PSMA2	RPS27A
	PSMA2	SNCA
	PSMA2	UBA52
	PSMA2	UBB
	PSMA2	UBC
	PSMA3	PSMA4
	PSMA4	PSMA3
	PSMA3	PSMA5
	PSMA5	PSMA3
	PSMA3	PSMA6
	PSMA6	PSMA3
	PSMA3	PSMA7
	PSMA7	PSMA3
	PSMA3	PSMA8
	PSMA8	PSMA3
	PSMA3	PSMB1
	PSMB1	PSMA3
	PSMA3	PSMB10
	PSMB10	PSMA3
	PSMA3	PSMB3
	PSMB3	PSMA3
	PSMA3	PSMB7
	PSMB7	PSMA3
	PSMA3	RPS27A
	PSMA3	SNCA
	PSMA3	UBA52
	PSMA3	UBB
	PSMA3	UBC
	PSMA4	PSMA5
	PSMA5	PSMA4
	PSMA4	PSMA6
	PSMA6	PSMA4
	PSMA4	PSMA7
	PSMA7	PSMA4
	PSMA4	PSMA8
	PSMA8	PSMA4
	PSMA4	PSMB1
	PSMB1	PSMA4
	PSMA4	PSMB10
	PSMB10	PSMA4
	PSMA4	PSMB3
	PSMB3	PSMA4
	PSMA4	PSMB7
	PSMB7	PSMA4
	PSMA4	RPS27A
	PSMA4	SNCA
	PSMA4	UBA52
	PSMA4	UBB
	PSMA4	UBC
	PSMA5	PSMA6
	PSMA6	PSMA5
	PSMA5	PSMA7
	PSMA7	PSMA5
	PSMA5	PSMA8
	PSMA8	PSMA5
	PSMA5	PSMB1
	PSMB1	PSMA5
	PSMA5	PSMB10
	PSMB10	PSMA5
	PSMA5	PSMB3
	PSMB3	PSMA5
	PSMA5	PSMB7
	PSMB7	PSMA5
	PSMA5	RPS27A
	PSMA5	SNCA
	PSMA5	UBA52
	PSMA5	UBB
	PSMA5	UBC
	PSMA6	PSMA7
	PSMA7	PSMA6
	PSMA6	PSMA8
	PSMA8	PSMA6
	PSMA6	PSMB1
	PSMB1	PSMA6
	PSMA6	PSMB10
	PSMB10	PSMA6
	PSMA6	PSMB3
	PSMB3	PSMA6
	PSMA6	PSMB7
	PSMB7	PSMA6
	PSMA6	RPS27A
	PSMA6	SNCA
	PSMA6	UBA52
	PSMA6	UBB
	PSMA6	UBC
	PSMA7	PSMA8
	PSMA8	PSMA7
	PSMA7	PSMB1
	PSMB1	PSMA7
	PSMA7	PSMB10
	PSMB10	PSMA7
	PSMA7	PSMB3
	PSMB3	PSMA7
	PSMA7	PSMB7
	PSMB7	PSMA7
	PSMA7	RPS27A
	PSMA7	SNCA
	PSMA7	UBA52
	PSMA7	UBB
	PSMA7	UBC
	PSMA8	PSMB1
	PSMB1	PSMA8
	PSMA8	PSMB10
	PSMB10	PSMA8
	PSMA8	PSMB3
	PSMB3	PSMA8
	PSMA8	PSMB7
	PSMB7	PSMA8
	PSMA8	RPS27A
	PSMA8	SNCA
	PSMA8	UBA52
	PSMA8	UBB
	PSMA8	UBC
	PSMB1	PSMB10
	PSMB10	PSMB1
	PSMB1	PSMB3
	PSMB3	PSMB1
	PSMB1	PSMB7
	PSMB7	PSMB1
	PSMB1	RPS27A
	PSMB1	SNCA
	PSMB1	UBA52
	PSMB1	UBB
	PSMB1	UBC
	PSMB10	PSMB3
	PSMB3	PSMB10
	PSMB10	PSMB7
	PSMB7	PSMB10
	PSMB10	RPS27A
	PSMB10	SNCA
	PSMB10	UBA52
	PSMB10	UBB
	PSMB10	UBC
	PSMB3	PSMB7
	PSMB7	PSMB3
	PSMB3	RPS27A
	PSMB3	SNCA
	PSMB3	UBA52
	PSMB3	UBB
	PSMB3	UBC
	PSMB7	RPS27A
	PSMB7	SNCA
	PSMB7	UBA52
	PSMB7	UBB
	PSMB7	UBC
	SRC	RET
	RPL27A	RPL38
	RPL38	RPL27A
	RPL27A	RPLP2
	RPLP2	RPL27A
	RPL27A	RPS15A
	RPS15A	RPL27A
	RPL27A	RPS16
	RPS16	RPL27A
	RPL27A	RPS20
	RPS20	RPL27A
	RPL27A	RPS25
	RPS25	RPL27A
	RPL27A	RPS27A
	RPS27A	RPL27A
	RPL27A	RPS29
	RPS29	RPL27A
	RPL27A	RPS6
	RPS6	RPL27A
	RPL27A	UBA52
	UBA52	RPL27A
	RPL38	RPLP2
	RPLP2	RPL38
	RPL38	RPS15A
	RPS15A	RPL38
	RPL38	RPS16
	RPS16	RPL38
	RPL38	RPS20
	RPS20	RPL38
	RPL38	RPS25
	RPS25	RPL38
	RPL38	RPS27A
	RPS27A	RPL38
	RPL38	RPS29
	RPS29	RPL38
	RPL38	RPS6
	RPS6	RPL38
	RPL38	UBA52
	UBA52	RPL38
	RPLP2	RPS15A
	RPS15A	RPLP2
	RPLP2	RPS16
	RPS16	RPLP2
	RPLP2	RPS20
	RPS20	RPLP2
	RPLP2	RPS25
	RPS25	RPLP2
	RPLP2	RPS27A
	RPS27A	RPLP2
	RPLP2	RPS29
	RPS29	RPLP2
	RPLP2	RPS6
	RPS6	RPLP2
	RPLP2	UBA52
	UBA52	RPLP2
	RPS15A	RPS16
	RPS16	RPS15A
	RPS15A	RPS20
	RPS20	RPS15A
	RPS15A	RPS25
	RPS25	RPS15A
	RPS15A	RPS27A
	RPS27A	RPS15A
	RPS15A	RPS29
	RPS29	RPS15A
	RPS15A	RPS6
	RPS6	RPS15A
	RPS15A	UBA52
	UBA52	RPS15A
	RPS16	RPS20
	RPS20	RPS16
	RPS16	RPS25
	RPS25	RPS16
	RPS16	RPS27A
	RPS27A	RPS16
	RPS16	RPS29
	RPS29	RPS16
	RPS16	RPS6
	RPS6	RPS16
	RPS16	UBA52
	UBA52	RPS16
	RPS20	RPS25
	RPS25	RPS20
	RPS20	RPS27A
	RPS27A	RPS20
	RPS20	RPS29
	RPS29	RPS20
	RPS20	RPS6
	RPS6	RPS20
	RPS20	UBA52
	UBA52	RPS20
	RPS25	RPS27A
	RPS27A	RPS25
	RPS25	RPS29
	RPS29	RPS25
	RPS25	RPS6
	RPS6	RPS25
	RPS25	UBA52
	UBA52	RPS25
	RPS27A	RPS29
	RPS29	RPS27A
	RPS27A	RPS6
	RPS6	RPS27A
	RPS27A	SIAH1
	SIAH1	RPS27A
	RPS27A	SIAH2
	SIAH2	RPS27A
	RPS27A	SNCA
	STUB1	RPS27A
	RPS27A	TRIM36
	TRIM36	RPS27A
	RPS27A	UBA52
	UBA52	RPS27A
	RPS27A	UBB
	UBB	RPS27A
	RPS27A	UBC
	UBC	RPS27A
	RPS27A	UBE2L3
	UBE2L3	RPS27A
	RPS27A	UBE2L6
	UBE2L6	RPS27A
	RPS27A	UCHL1
	UCHL1	RPS27A
	USP9X	RPS27A
	VPS37C	RPS27A
	RPS29	RPS6
	RPS6	RPS29
	RPS29	UBA52
	UBA52	RPS29
	RPS6	UBA52
	UBA52	RPS6
	SIAH1	SIAH2
	SIAH2	SIAH1
	SIAH1	SNCA
	SIAH1	TRIM36
	TRIM36	SIAH1
	SIAH1	UBA52
	UBA52	SIAH1
	SIAH1	UBB
	UBB	SIAH1
	SIAH1	UBC
	UBC	SIAH1
	SIAH1	UBE2L6
	UBE2L6	SIAH1
	SIAH2	SNCA
	SIAH2	TRIM36
	TRIM36	SIAH2
	SIAH2	UBA52
	UBA52	SIAH2
	SIAH2	UBB
	UBB	SIAH2
	SIAH2	UBC
	UBC	SIAH2
	SIAH2	UBE2L6
	UBE2L6	SIAH2
	SRC	SNCA
	STUB1	SNCA
	UBA52	SNCA
	UBB	SNCA
	UBC	SNCA
	UBE2L3	SNCA
	UBE2L6	SNCA
	UCHL1	SNCA
	USP9X	SNCA
	YWHAE	SNCA
	YWHAG	SNCA
	YWHAZ	SNCA
	STUB1	UBA52
	STUB1	UBB
	STUB1	UBC
	TBC1D4	YWHAE
	TBC1D4	YWHAG
	TBC1D4	YWHAZ
	TRIM36	UBA52
	UBA52	TRIM36
	TRIM36	UBB
	UBB	TRIM36
	TRIM36	UBC
	UBC	TRIM36
	TUBB4B	YWHAE
	YWHAE	TUBB4B
	TUBB4B	YWHAG
	YWHAG	TUBB4B
	UBA52	UBB
	UBB	UBA52
	UBA52	UBC
	UBC	UBA52
	UBA52	UBE2L3
	UBE2L3	UBA52
	UBA52	UBE2L6
	UBE2L6	UBA52
	UBA52	UCHL1
	UCHL1	UBA52
	USP9X	UBA52
	VPS37C	UBA52
	UBB	UBC
	UBC	UBB
	UBB	UBE2L3
	UBE2L3	UBB
	UBB	UBE2L6
	UBE2L6	UBB
	UBB	UCHL1
	UCHL1	UBB
	UBB	USP9X
	USP9X	UBB
	VPS37C	UBB
	UBC	UBE2L3
	UBE2L3	UBC
	UBC	UBE2L6
	UBE2L6	UBC
	UBC	UCHL1
	UCHL1	UBC
	UBC	USP9X
	USP9X	UBC
	VPS37C	UBC
	YWHAE	YWHAG
	YWHAG	YWHAE
	YWHAE	YWHAZ
	YWHAZ	YWHAE
	YWHAG	YWHAZ
	YWHAZ	YWHAG

### Sheet: Table S4
	Table S4. Network influence scores for each protein on the α-Syn PN network.
	Gene	Normalised Heat Diffusion Score	Normalised PPR	Group
	ALMS1	-0.0108534	-0.0219026	Others
	TUBB4B	-0.0108534	-0.0219026	Others
	YWHAE	-0.0113306	1.07223	Connectors
	YWHAG	-0.0113306	1.07223	Connectors
	BAD	0.474294	-0.146645	Signal Modulators
	PRKCD	0.949956	0.556535	Essential
	YWHAZ	0.343438	0.837863	Essential
	DDIT4	0.11009	-0.0243941	Signal Modulators
	HSPA1B	-0.179866	-0.343505	Others
	HSPA8	0.798677	0.370029	Essential
	RPS27A	-0.779587	2.06229	Connectors
	UBA52	-0.779587	2.06229	Connectors
	UBB	-0.686783	1.55223	Connectors
	UBC	-0.686783	1.55223	Connectors
	HSPA1L	2.28849	-1.94415	Signal Modulators
	HSPA2	2.28849	-1.94415	Signal Modulators
	HSPA5	2.28849	-1.94415	Signal Modulators
	HSPA6	2.28849	-1.94415	Signal Modulators
	KIAA0319	2.37244	-2.05001	Signal Modulators
	PARK7	-0.237426	-0.263816	Others
	VPS37C	0.245148	-1.24678	Signal Modulators
	HSPA9	2.28849	-1.94415	Signal Modulators
	RPS15A	-0.527751	0.423507	Connectors
	RPS16	-0.527751	0.423507	Connectors
	RPS6	-0.527751	0.423507	Connectors
	IMPACT	-0.672701	0.303408	Connectors
	RPL27A	-0.672701	0.303408	Connectors
	RPL38	-0.672701	0.303408	Connectors
	RPLP2	-0.672701	0.303408	Connectors
	RPS20	-0.672701	0.303408	Connectors
	RPS25	-0.672701	0.303408	Connectors
	RPS29	-0.672701	0.303408	Connectors
	MUS81	-0.47952	-1.01895	Others
	PRKN	-0.95315	1.36113	Connectors
	PIK3CD	1.16747	0.746451	Essential
	RET	1.51844	-0.654047	Signal Modulators
	SRC	1.35721	0.0577822	Essential
	PLD1	1.35885	-0.663536	Signal Modulators
	PSMA1	-0.712099	0.528837	Connectors
	PSMA2	-0.712099	0.528837	Connectors
	PSMA3	-0.712099	0.528837	Connectors
	PSMA4	-0.712099	0.528837	Connectors
	PSMA5	-0.712099	0.528837	Connectors
	PSMA6	-0.712099	0.528837	Connectors
	PSMA7	-0.712099	0.528837	Connectors
	PSMA8	-0.712099	0.528837	Connectors
	PSMB1	-0.712099	0.528837	Connectors
	PSMB10	-0.712099	0.528837	Connectors
	PSMB3	-0.712099	0.528837	Connectors
	PSMB7	-0.712099	0.528837	Connectors
	STUB1	-0.603073	0.333792	Connectors
	UBE2L3	-0.537967	-0.696443	Others
	UBE2L6	-0.573245	-0.342172	Others
	SIAH1	-0.586823	-0.237887	Others
	SIAH2	-0.586823	-0.237887	Others
	TRIM36	-0.559291	-0.46582	Others
	UCHL1	-0.47952	-1.01895	Others
	USP9X	-0.381309	-1.32605	Others
	TBC1D4	1.34007	-0.924839	Signal Modulators
	IMP4	0.493956	-1.95122	Signal Modulators
